# Aging is associated with a systemic length-driven transcriptome imbalance

**DOI:** 10.1101/691154

**Authors:** Thomas Stoeger, Rogan A. Grant, Alexandra C. McQuattie-Pimentel, Kishore Anekalla, Sophia S. Liu, Heliodoro Tejedor-Navarro, Benjamin D. Singer, Hiam Abdala-Valencia, Michael Schwake, Marie-Pier Tetreault, Harris Perlman, William E Balch, Navdeep Chandel, Karen Ridge, Jacob I. Sznajder, Richard I. Morimoto, Alexander V. Misharin, G.R. Scott Budinger, Luis A. Nunes Amaral

**Affiliations:** Department of Chemical and Biological Engineering, Northwestern University; Northwestern Institute on Complex Systems, Northwestern University; Center for Genetic Medicine, Northwestern University; Department of Molecular Biosciences, Northwestern University; Division of Pulmonary and Critical Care Medicine, Northwestern University; Department of Biochemistry and Molecular Genetics, Northwestern University; Department of Neurology, Northwestern University; Division of Gastroenterology and Hepatology, Northwestern University; Division of Rheumatology, Northwestern University; The Scripps Research Institute; Department of Physics and Astronomy, Northwestern University

## Abstract

Aging manifests itself through a decline in organismal homeostasis and a multitude of cellular and physiological functions^1^. Efforts to identify a common basis for vertebrate aging face many challenges; for example, while there have been documented changes in the expression of many hundreds of mRNAs, the results across tissues and species have been inconsistent^2^. We therefore analyzed age-resolved transcriptomic data from 17 mouse organs and 51 human organs using unsupervised machine learning^3–5^ to identify the architectural and regulatory characteristics most informative on the differential expression of genes with age. We report a hitherto unknown phenomenon, a systemic age-dependent length-driven transcriptome imbalance that for older organisms disrupts the homeostatic balance between short and long transcript molecules for mice, rats, killifishes, and humans. We also demonstrate that in a mouse model of healthy aging, length-driven transcriptome imbalance correlates with changes in expression of *splicing factor proline and glutamine rich* (*Sfpq*), which regulates transcriptional elongation according to gene length^6^. Furthermore, we demonstrate that length-driven transcriptome imbalance can be triggered by environmental hazards and pathogens. Our findings reinforce the picture of aging as a systemic homeostasis breakdown and suggest a promising explanation for why diverse insults affect multiple age-dependent phenotypes in a similar manner.
