## Supplemental Tables for "Aging is associated with a systemic length-driven transcriptome imbalance": ad_fig3_t1_t3_mouse_short.xlsx

### Sheet: Sheet1
annotation	fold_enrichment_s	pvalue_s	bonferroni_s	benjamini_hochberg_s	in_significant_s	in_background_s	fold_enrichment_l	pvalue_l	bonferroni_l	benjamini_hochberg_l	in_significant_l	in_background_l
mitochondrial electron transport, cytochrome c to oxygen	4.65397	2.29219e-13	2.16566e-09	1.08283e-10	9	9	-inf	1	1	1	0	9
haptoglobin binding	4.65397	2.45998e-06	0.0232419	0.00044696	4	4	-inf	1	1	1	0	4
regulation of gene silencing	4.51647	9.48978e-14	8.96594e-10	5.27408e-11	10	11	-inf	1	1	1	0	11
DNA replication-dependent nucleosome assembly	4.47709	8.41015e-30	7.94591e-26	1.98648e-26	23	26	-inf	0.398915	1	1	0	26
negative regulation of megakaryocyte differentiation	4.46132	2.2654e-18	2.14035e-14	1.64642e-15	14	16	-inf	1	1	1	0	16
negative regulation of serine-type endopeptidase activity	4.43158	2.5792e-08	0.000243683	7.38433e-06	6	7	-inf	1	1	1	0	7
type I interferon receptor binding	4.2914	5.02494e-09	4.74756e-05	1.69556e-06	7	9	-inf	1	1	1	0	9
ubiquinol-cytochrome-c reductase activity	4.23893	0.000241817	1	0.0268787	3	4	-inf	1	1	1	0	4
large ribosomal subunit rRNA binding	4.06901	3.46112e-05	0.327007	0.0048807	4	6	-inf	1	1	1	0	6
innate immune response in mucosa	4.01654	3.83828e-10	3.6264e-06	1.511e-07	9	14	-inf	1	1	1	0	14
positive regulation of peptidyl-serine phosphorylation of STAT protein	4.00189	4.2962e-08	0.000405905	1.12751e-05	7	11	-inf	1	1	1	0	11
natural killer cell activation involved in immune response	4.00189	4.2962e-08	0.000405905	1.12751e-05	7	11	-inf	1	1	1	0	11
cytochrome-c oxidase activity	3.991	5.28421e-13	4.99252e-09	2.37739e-10	12	19	-inf	0.622036	1	1	0	19
antibacterial humoral response	3.94348	8.59915e-12	8.12448e-08	3.69294e-09	11	18	-inf	0.621386	1	1	0	18
regulation of acrosome reaction	3.917	6.98355e-07	0.00659806	0.000140384	6	10	-inf	1	1	1	0	10
protein heterotetramerization	3.88138	1.10754e-23	1.0464e-19	2.09281e-20	24	41	-0.153596	1	1	1	2	41
ribosomal small subunit assembly	3.7795	1.48483e-06	0.0140286	0.000292263	6	11	-inf	1	1	1	0	11
T cell activation involved in immune response	3.76088	2.08383e-07	0.0019688	4.57861e-05	7	13	-inf	1	1	1	0	13
nucleosome assembly	3.68959	1.75653e-36	1.65957e-32	5.53928e-33	41	80	-1.11797	0.326175	1	1	2	80
RAGE receptor binding	3.65397	0.000151527	1	0.0178954	4	8	-inf	1	1	1	0	8
defense response	3.6369	1.75887e-36	1.66178e-32	5.53928e-33	42	85	-inf	0.0146374	1	0.333239	0	85
defense response to bacterium	3.6015	5.53687e-46	5.23123e-42	5.23123e-42	54	112	-0.0184364	1	1	1	6	112
structural constituent of eye lens	3.57597	1.48177e-08	0.000139998	4.51607e-06	9	19	-inf	0.622036	1	1	0	19
ribosomal small subunit biogenesis	3.48404	0.000264195	1	0.028691	4	9	-inf	1	1	1	0	9
oxygen binding	3.43158	8.71327e-06	0.0823229	0.00134956	6	14	-inf	1	1	1	0	14
NADH dehydrogenase (ubiquinone) activity	3.39094	6.08443e-05	0.574857	0.00770661	5	12	-inf	1	1	1	0	12
neuropeptide hormone activity	3.36446	7.17003e-08	0.000677424	1.73699e-05	9	22	-inf	0.62981	1	1	0	22
structural constituent of ribosome	3.19057	1.59079e-23	1.50297e-19	2.50496e-20	33	91	-inf	0.00975447	1	0.261077	0	91
lymphocyte chemotaxis	3.1394	7.38274e-06	0.0697521	0.00116254	7	20	-inf	0.623732	1	1	0	20
response to exogenous dsRNA	3.1394	7.38274e-06	0.0697521	0.00116254	7	20	-inf	0.623732	1	1	0	20
regulation of sodium ion transmembrane transporter activity	3.06901	0.00020891	1	0.0237804	5	15	-inf	1	1	1	0	15
pheromone activity	3.06901	0.00020891	1	0.0237804	5	15	-inf	1	1	1	0	15
hormone activity	3.03506	1.10152e-18	1.04071e-14	8.67262e-16	28	86	-1.22231	0.332308	1	1	2	86
B cell proliferation	3.01011	3.48229e-06	0.0329007	0.000598195	8	25	-inf	0.644181	1	1	0	25
aerobic respiration	2.9759	0.000294002	1	0.0315651	5	16	-inf	1	1	1	0	16
chemokine activity	2.8697	2.11018e-06	0.019937	0.000398739	9	31	-inf	0.412479	1	1	0	31
defense response to Gram-negative bacterium	2.60334	0.000108905	1	0.0131915	7	29	-0.654025	1	1	1	1	29
chemokine-mediated signaling pathway	2.56651	4.26367e-05	0.402832	0.00577938	8	34	-inf	0.25997	1	1	0	34
defense response to Gram-positive bacterium	2.54705	2.06472e-07	0.00195075	4.57861e-05	13	56	-inf	0.0745668	1	0.774478	0	56
lens development in camera-type eye	2.53849	0.000444749	1	0.0451827	6	26	-inf	0.398915	1	1	0	26
neutrophil chemotaxis	2.33204	2.18893e-05	0.20681	0.00313348	10	50	-1.4399	0.523912	1	1	1	50
G-protein coupled receptor binding	2.23893	9.61841e-05	0.908747	0.0118019	9	48	-0.381006	1	1	1	2	48
neuropeptide signaling pathway	2.16854	6.12744e-05	0.57892	0.00770661	10	56	-1.6034	0.370791	1	1	1	56
translation	2.0201	1.03399e-10	9.76917e-07	4.24747e-08	29	180	-3.2879	0.000761522	1	0.0599571	1	180
cytokine activity	1.72199	4.55561e-06	0.0430414	0.000755112	19	145	-2.97595	0.00495505	1	0.181455	1	145
innate immune response	1.60561	1.09788e-08	0.000103728	3.57683e-06	33	273	-1.56687	0.00428939	1	0.170278	5	273
