## Supplemental Tables for "Aging is associated with a systemic length-driven transcriptome imbalance": ad_fig3_t2_t4_mouse_long.xlsx

### Sheet: Sheet1
annotation	fold_enrichment_s	pvalue_s	bonferroni_s	benjamini_hochberg_s	in_significant_s	in_background_s	fold_enrichment_l	pvalue_l	bonferroni_l	benjamini_hochberg_l	in_significant_l	in_background_l
membrane depolarization during SA node cell action potential	-inf	1	1	1	0	3	4.20396	0.000159075	1	0.0194672	3	3
regulation of developmental process	-inf	1	1	1	0	3	4.20396	0.000159075	1	0.0194672	3	3
inositol 1,4,5-trisphosphate-sensitive calcium-release channel activity	-inf	1	1	1	0	3	4.20396	0.000159075	1	0.0194672	3	3
ubiquitin-dependent protein catabolic process via the N-end rule pathway	-inf	1	1	1	0	3	4.20396	0.000159075	1	0.0194672	3	3
low voltage-gated calcium channel activity	-inf	1	1	1	0	3	4.20396	0.000159075	1	0.0194672	3	3
ryanodine-sensitive calcium-release channel activity	-inf	1	1	1	0	3	4.20396	0.000159075	1	0.0194672	3	3
positive regulation of axon extension involved in axon guidance	-inf	1	1	1	0	6	3.61899	0.000118043	1	0.0159324	4	6
intracellular receptor signaling pathway	-inf	1	1	1	0	6	3.61899	0.000118043	1	0.0159324	4	6
neuron-neuron synaptic transmission	-inf	1	1	1	0	9	3.61899	1.8217e-06	0.0172114	0.000661979	6	9
ossification involved in bone maturation	-inf	1	1	1	0	7	3.3966	0.000263588	1	0.0282998	4	7
voltage-gated sodium channel activity	-inf	1	1	1	0	18	3.35596	6.09682e-09	5.76028e-05	4.80023e-06	10	18
high voltage-gated calcium channel activity	-inf	1	1	1	0	11	3.32949	9.11954e-06	0.0861614	0.00239337	6	11
calcium-release channel activity	-inf	1	1	1	0	11	3.32949	9.11954e-06	0.0861614	0.00239337	6	11
ankyrin binding	-inf	1	1	1	0	17	3.28642	6.34594e-08	0.000599565	4.28261e-05	9	17
calcium ion import	-inf	1	1	1	0	21	3.27107	2.37137e-09	2.24047e-05	3.31941e-06	11	21
branchiomotor neuron axon guidance	-inf	1	1	1	0	8	3.20396	0.000504547	1	0.0467349	4	8
cytoskeleton-dependent intracellular transport	-inf	1	1	1	0	8	3.20396	0.000504547	1	0.0467349	4	8
synapse maturation	-inf	1	1	1	0	8	3.20396	0.000504547	1	0.0467349	4	8
artery development	-inf	1	1	1	0	8	3.20396	0.000504547	1	0.0467349	4	8
cardiac muscle cell action potential involved in contraction	-inf	1	1	1	0	10	3.20396	9.29324e-05	0.878025	0.0135081	5	10
calcium ion transport into cytosol	-inf	1	1	1	0	10	3.20396	9.29324e-05	0.878025	0.0135081	5	10
sodium ion binding	-inf	1	1	1	0	13	3.08848	3.08363e-05	0.291342	0.00633351	6	13
membrane depolarization during action potential	-inf	0.624704	1	1	0	26	3.08848	2.82724e-09	2.67118e-05	3.33897e-06	12	26
regulation of small GTPase mediated signal transduction	-inf	1	1	1	0	13	3.08848	3.08363e-05	0.291342	0.00633351	6	13
miRNA mediated inhibition of translation	-inf	1	1	1	0	11	3.06645	0.000162776	1	0.0194672	5	11
neuronal action potential	-inf	0.634633	1	1	0	31	2.83472	3.21288e-08	0.000303553	2.33502e-05	12	31
protein targeting to plasma membrane	-inf	1	1	1	0	21	2.81164	7.80268e-06	0.0737197	0.00223393	8	21
cilium movement	-inf	1	1	1	0	17	2.70146	0.000184419	1	0.0214942	6	17
axon extension	-inf	1	1	1	0	22	2.55188	0.000111757	1	0.0155277	7	22
insulin secretion	-inf	1	1	1	0	22	2.55188	0.000111757	1	0.0155277	7	22
heart morphogenesis	-1.12739	0.726026	1	1	1	55	2.51006	2.45935e-09	2.32359e-05	3.31941e-06	17	55
spectrin binding	-inf	0.624704	1	1	0	26	2.50352	4.70247e-05	0.444289	0.00807799	8	26
voltage-gated calcium channel activity	-inf	0.631787	1	1	0	30	2.46699	1.97315e-05	0.186423	0.00433543	9	30
calcium channel activity	-inf	0.11499	1	1	0	65	2.35151	5.97175e-09	5.64211e-05	4.80023e-06	18	65
calcium ion transmembrane transport	-inf	0.117136	1	1	0	70	2.3226	3.2645e-09	3.0843e-05	3.427e-06	19	70
extracellular matrix structural constituent	-0.433493	1	1	1	1	34	2.28642	5.94954e-05	0.562112	0.00969159	9	34
adult walking behavior	-inf	0.645179	1	1	0	34	2.28642	5.94954e-05	0.562112	0.00969159	9	34
branching morphogenesis of an epithelial tube	-0.300227	1	1	1	1	31	2.24976	0.00018655	1	0.0214942	8	31
Rho GTPase binding	-inf	0.637834	1	1	0	32	2.20396	0.00023704	1	0.0260413	8	32
regulation of actin cytoskeleton organization	-inf	0.408487	1	1	0	40	2.20396	3.97599e-05	0.375652	0.00708777	10	40
dendrite morphogenesis	-inf	0.408487	1	1	0	40	2.20396	3.97599e-05	0.375652	0.00708777	10	40
microtubule motor activity	-inf	0.4176	1	1	0	43	2.09962	7.75898e-05	0.733068	0.0122178	10	43
locomotory behavior	-1.63143	0.375886	1	1	1	78	2.08848	1.31091e-07	0.00123855	6.51868e-05	18	78
learning	-inf	0.264562	1	1	0	48	2.07843	3.9568e-05	0.373839	0.00708777	11	48
post-embryonic development	-inf	0.0509481	1	1	0	85	2.04249	1.01455e-07	0.000958543	5.63849e-05	19	85
cerebral cortex development	-inf	0.411119	1	1	0	41	2.01633	0.000282584	1	0.0292121	9	41
hippocampus development	-inf	0.411119	1	1	0	41	2.01633	0.000282584	1	0.0292121	9	41
neural tube development	-inf	0.411119	1	1	0	41	2.01633	0.000282584	1	0.0292121	9	41
visual learning	-0.04647	1	1	1	2	52	1.96295	8.67651e-05	0.819757	0.0132219	11	52
calcium ion transport	-2.14045	0.135643	1	1	1	111	1.86897	1.00464e-07	0.000949185	5.63849e-05	22	111
motor activity	-1.01846	0.72336	1	1	1	51	1.85346	0.000349176	1	0.0347265	10	51
calmodulin binding	-1.55548	0.133318	1	1	2	148	1.85248	1.23846e-09	1.1701e-05	2.68882e-06	29	148
axon guidance	-inf	0.0229761	1	0.908278	0	108	1.84139	2.75184e-07	0.00259994	0.000123807	21	108
brain development	-inf	0.0248403	1	0.942536	0	114	1.8305	1.64896e-07	0.00155794	7.78969e-05	22	114
homophilic cell adhesion via plasma membrane adhesion molecules	-inf	0.0773968	1	1	0	79	1.80707	1.8691e-05	0.176593	0.00430714	15	79
beta-catenin binding	-inf	0.116273	1	1	0	69	1.79587	7.26835e-05	0.686714	0.0116392	13	69
forebrain development	-inf	0.175339	1	1	0	59	1.78074	0.000284453	1	0.0292121	11	59
axonogenesis	-inf	0.0509644	1	1	0	86	1.77769	1.29838e-05	0.122671	0.00322817	16	86
multicellular organism growth	-1.86959	0.273326	1	1	1	92	1.76786	7.70602e-06	0.0728064	0.00223393	17	92
regulation of cell migration	-0.32331	1	1	1	2	63	1.68611	0.000513864	1	0.0471358	11	63
sensory perception of sound	-1.11421	0.329331	1	1	2	109	1.6837	5.58701e-06	0.052786	0.0018264	19	109
protein N-terminus binding	-0.885189	0.589681	1	1	2	93	1.6648	3.58864e-05	0.339055	0.00679174	16	93
ion channel activity	-0.132627	1	1	1	5	138	1.61899	1.33061e-06	0.0125716	0.000502863	23	138
neuron migration	-inf	0.0362949	1	1	0	103	1.60492	3.59427e-05	0.339587	0.00679174	17	103
guanyl-nucleotide exchange factor activity	-2.35726	0.0660218	1	1	1	129	1.58505	5.60601e-06	0.0529655	0.0018264	21	129
helicase activity	-inf	0.0540852	1	1	0	93	1.57169	0.000133708	1	0.0177925	15	93
regulation of ion transmembrane transport	-inf	0.0340389	1	1	0	96	1.52588	0.000192549	1	0.0219181	15	96
voltage-gated ion channel activity	-inf	0.0343114	1	1	0	98	1.49614	0.000243213	1	0.0264124	15	98
neuron projection development	-2.06028	0.13224	1	1	1	105	1.48971	0.000160916	1	0.0194672	16	105
kidney development	-inf	0.0533218	1	1	0	92	1.48775	0.000412711	1	0.0401989	14	92
rhythmic process	-inf	0.0357499	1	1	0	102	1.43842	0.000379821	1	0.0373807	15	102
actin binding	-1.89035	0.00763508	1	0.414576	3	280	1.43223	5.37946e-09	5.08252e-05	4.80023e-06	41	280
heart development	-inf	0.000926849	1	0.0858517	0	183	1.3887	6.09762e-06	0.0576104	0.00192035	26	183
GTPase activator activity	-inf	0.000973767	1	0.0884629	0	189	1.28557	3.19115e-05	0.301499	0.00641488	25	189
regulation of gene expression	-0.0739508	1	1	1	8	212	1.28339	1.77629e-05	0.167824	0.0041956	28	212
covalent chromatin modification	-3.0875	0.00379069	1	0.246996	1	214	1.26984	1.92399e-05	0.181779	0.00432806	28	214
cell adhesion	-3.03603	1.49179e-05	0.140944	0.00219488	2	413	1.26885	1.42296e-09	1.34441e-05	2.68882e-06	54	413
in utero embryonic development	-1.54897	0.0524698	1	1	3	221	1.22341	2.836e-05	0.267945	0.00608966	28	221
nervous system development	-3.67246	5.91857e-05	0.559187	0.00770661	1	321	1.08698	1.41282e-05	0.133483	0.00342265	37	321
protein serine/threonine kinase activity	-inf	2.27088e-06	0.0214553	0.000420692	0	327	1.02073	5.37118e-05	0.507469	0.00906195	36	327
chromatin binding	-2.30023	0.000363924	1	0.0386332	3	372	0.986725	3.47476e-05	0.328295	0.00679174	40	372
protein phosphorylation	-inf	1.16614e-08	0.000110177	3.67256e-06	0	456	0.956029	1.11821e-05	0.105648	0.00285536	48	456
protein kinase activity	-3.03952	1.51003e-05	0.142667	0.00219488	2	414	0.902787	8.95683e-05	0.846241	0.0134324	42	414
positive regulation of transcription, DNA-templated	-1.16301	0.0131986	1	0.624882	8	451	0.846404	0.000173591	1	0.0205011	44	451
negative regulation of transcription from RNA polymerase II promoter	-0.807982	0.028405	1	1	13	573	0.71399	0.000437223	1	0.0421519	51	573
ATP binding	-5.40267	2.60289e-18	2.45921e-14	1.75658e-15	1	1065	0.686477	3.55301e-06	0.0335688	0.00124329	93	1065
transcription, DNA-templated	-2.49069	2.47497e-15	2.33835e-11	1.5589e-12	10	1415	0.668107	1.29999e-07	0.00122823	6.51868e-05	122	1415
protein binding	-1.29532	6.84509e-20	6.46725e-16	7.49194e-17	57	3522	0.655397	1.96532e-20	1.85683e-16	1.85683e-16	301	3522
positive regulation of transcription from RNA polymerase II promoter	-1.98447	4.42534e-07	0.00418106	9.08927e-05	8	797	0.631609	0.000342518	1	0.0344268	67	797
regulation of transcription, DNA-templated	-2.95336	2.19606e-19	2.07484e-15	2.07484e-16	8	1560	0.618994	3.14009e-07	0.00296676	0.000134853	130	1560
nucleotide binding	-3.48865	7.13669e-20	6.74274e-16	7.49194e-17	5	1413	0.533826	4.61969e-05	0.436468	0.00807799	111	1413
metal ion binding	-1.10612	9.7104e-10	9.17439e-06	3.52861e-07	41	2222	0.512578	3.54625e-07	0.0033505	0.000145674	172	2222
