## Supplemental Tables for "Aging is associated with a systemic length-driven transcriptome imbalance": ad_fig3_t3_t5_human_short.xlsx

### Sheet: Sheet1
annotation	fold_enrichment_s	pvalue_s	bonferroni_s	benjamini_hochberg_s	in_significant_s	in_background_s	fold_enrichment_l	pvalue_l	bonferroni_l	benjamini_hochberg_l	in_significant_l	in_background_l
haptoglobin binding	4.44467	9.64812e-05	1	0.0099754	3	3	-inf	1	1	1	0	3
hydroxyapatite binding	4.44467	9.64812e-05	1	0.0099754	3	3	-inf	1	1	1	0	3
telomere organization	4.21334	1.80698e-27	1.90564e-23	2.38205e-24	23	27	-inf	0.399553	1	1	0	27
regulation of gene silencing	4.15516	4.39358e-11	4.63347e-07	1.00728e-08	9	11	-inf	1	1	1	0	11
killing of cells of other organism	4.09675	5.73167e-13	6.04461e-09	1.59069e-10	11	14	-inf	1	1	1	0	14
negative regulation of megakaryocyte differentiation	4.0821	4.26469e-16	4.49754e-12	1.79901e-13	14	18	-inf	0.621877	1	1	0	18
innate immune response in mucosa	4.05235	5.51704e-18	5.81827e-14	2.90913e-15	16	21	-inf	0.625036	1	1	0	21
negative regulation of lipid metabolic process	4.02963	0.000372683	1	0.0319537	3	4	-inf	1	1	1	0	4
negative regulation of cholesterol transport	4.02963	0.000372683	1	0.0319537	3	4	-inf	1	1	1	0	4
DNA replication-dependent nucleosome assembly	3.96823	2.3213e-24	2.44804e-20	2.04003e-21	23	32	-0.755003	1	1	1	1	32
lipase inhibitor activity	3.85971	6.14628e-05	0.648187	0.00654734	4	6	-inf	1	1	1	0	6
oxygen transport	3.80724	1.4113e-09	1.48836e-05	2.97671e-07	9	14	-inf	1	1	1	0	14
oxygen transporter activity	3.80724	1.4113e-09	1.48836e-05	2.97671e-07	9	14	-inf	1	1	1	0	14
RAGE receptor binding	3.79259	1.17693e-07	0.00124119	1.97015e-05	7	11	-inf	1	1	1	0	11
telomere capping	3.7666	6.62352e-15	6.98516e-11	2.40868e-12	15	24	-0.339965	1	1	1	1	24
regulation of acrosome reaction	3.7666	1.0056e-05	0.106051	0.00130927	5	8	-inf	1	1	1	0	8
antibacterial humoral response	3.6926	6.03231e-18	6.36167e-14	3.02937e-15	19	32	-inf	0.413412	1	1	0	32
mitochondrial electron transport, cytochrome c to oxygen	3.67914	5.71253e-10	6.02444e-06	1.25509e-07	10	17	-inf	1	1	1	0	17
protein heterotetramerization	3.63731	8.80978e-22	9.29079e-18	6.19386e-19	24	42	-0.14732	1	1	1	2	42
cytochrome-c oxidase activity	3.60817	4.59808e-13	4.84914e-09	1.38547e-10	14	25	-inf	0.640607	1	1	0	25
cytokine receptor binding	3.59667	2.17684e-05	0.229569	0.00263873	5	9	-inf	1	1	1	0	9
lymphocyte chemotaxis	3.59667	7.73783e-14	8.16032e-10	2.63236e-11	15	27	-inf	0.399553	1	1	0	27
ribosomal small subunit assembly	3.55159	5.64351e-07	0.00595165	9.01765e-05	7	13	-inf	1	1	1	0	13
negative regulation of gene expression, epigenetic	3.5304	2.31375e-22	2.44008e-18	1.87698e-19	26	49	-1.36971	0.519549	1	1	1	49
negative regulation of growth	3.52713	1.51253e-08	0.000159511	2.79844e-06	9	17	-inf	1	1	1	0	17
NADH dehydrogenase (ubiquinone) activity	3.51867	2.10126e-17	2.21599e-13	9.63476e-15	20	38	-inf	0.265709	1	1	0	38
nucleosome assembly	3.51306	7.77577e-45	8.20033e-41	8.20033e-41	54	103	-0.856541	0.377363	1	1	3	103
ribosomal small subunit biogenesis	3.44467	1.08391e-06	0.0114309	0.000163299	7	14	-inf	1	1	1	0	14
peptide cross-linking	3.44467	3.69701e-19	3.89887e-15	2.16604e-16	23	46	-0.278564	1	1	1	2	46
SRP-dependent cotranslational protein targeting to membrane	3.41225	5.59546e-35	5.90097e-31	1.47524e-31	44	90	-inf	0.0151449	1	0.42161	0	90
DNA-templated transcription, initiation	3.39736	1.12593e-12	1.18741e-08	2.96852e-10	15	31	-0.709199	1	1	1	1	31
defense response to fungus	3.39022	4.03611e-11	4.25648e-07	9.45884e-09	13	27	-0.50989	1	1	1	1	27
CCR chemokine receptor binding	3.37428	8.75867e-09	9.23689e-05	1.71053e-06	10	21	-inf	0.625036	1	1	0	21
mitochondrial electron transport, NADH to ubiquinone	3.30028	5.02263e-15	5.29686e-11	1.89174e-12	19	42	-inf	0.171004	1	1	0	42
positive regulation of gene expression, epigenetic	3.24536	2.91582e-20	3.07503e-16	1.80884e-17	27	62	-0.709199	0.772725	1	1	2	62
viral transcription	3.14921	9.89607e-31	1.04364e-26	1.65156e-27	44	108	-1.50989	0.129807	1	1	2	108
monocyte chemotaxis	3.12274	7.49625e-12	7.90554e-08	1.8385e-09	16	40	-inf	0.272457	1	1	0	40
nuclear-transcribed mRNA catabolic process, nonsense-mediated decay	3.10363	1.09623e-30	1.15609e-26	1.65156e-27	45	114	-1.58789	0.134626	1	1	2	114
antimicrobial humoral response	3.0821	7.57708e-15	7.99079e-11	2.6636e-12	21	54	-1.50989	0.368851	1	1	1	54
positive regulation of synaptic transmission	3.06616	0.000190588	1	0.0179459	5	13	-inf	1	1	1	0	13
structural constituent of ribosome	3.02653	1.00193e-37	1.05664e-33	5.28318e-34	58	155	-inf	0.000407529	1	0.0651183	0	155
cysteine-type endopeptidase inhibitor activity	2.99721	4.37258e-08	0.000461133	7.55955e-06	11	30	-0.661893	1	1	1	1	30
mitochondrial respiratory chain complex I assembly	2.98524	1.50799e-13	1.59032e-09	4.81916e-11	20	55	-inf	0.119089	1	1	0	55
CENP-A containing nucleosome assembly	2.95924	2.30219e-10	2.42789e-06	5.16573e-08	15	42	-0.14732	1	1	1	2	42
fatty acid binding	2.95924	0.000285295	1	0.0254024	5	14	-inf	1	1	1	0	14
chemokine activity	2.94717	1.6787e-11	1.77036e-07	4.02355e-09	17	48	-inf	0.181225	1	1	0	48
structural constituent of eye lens	2.9301	1.92126e-05	0.202616	0.00238292	7	20	-inf	0.623008	1	1	0	20
cellular response to cadmium ion	2.9301	1.92126e-05	0.202616	0.00238292	7	20	-0.0769306	1	1	1	1	20
translational initiation	2.88173	9.72103e-27	1.02518e-22	1.02518e-23	44	130	-inf	0.00133063	1	0.135517	0	130
translation	2.85971	6.39524e-34	6.74442e-30	1.34888e-30	57	171	-1.58789	0.0369951	1	0.677344	3	171
neutrophil chemotaxis	2.8124	2.0274e-12	2.13809e-08	5.21486e-10	20	62	-inf	0.0784908	1	0.970485	0	62
mitochondrial ATP synthesis coupled proton transport	2.7817	0.000149151	1	0.0147005	6	19	-inf	0.621918	1	1	0	19
hormone activity	2.71287	5.73004e-16	6.0429e-12	2.23811e-13	28	93	-1.29416	0.24255	1	1	2	93
neuropeptide hormone activity	2.68978	1.94321e-05	0.204931	0.00238292	8	27	-inf	0.399553	1	1	0	27
cellular response to interferon-gamma	2.5702	1.58798e-08	0.000167469	2.88739e-06	15	55	-inf	0.119089	1	1	0	55
defense response to Gram-positive bacterium	2.53213	2.7321e-09	2.88127e-05	5.43636e-07	17	64	-inf	0.0497712	1	0.80258	0	64
hydrogen ion transmembrane transport	2.51867	2.70141e-08	0.00028489	4.82865e-06	15	57	-1.58789	0.370552	1	1	1	57
hormone-mediated signaling pathway	2.49714	0.000166085	1	0.015923	7	27	-inf	0.399553	1	1	0	27
chromatin organization	2.39022	7.05207e-07	0.00743711	0.000107784	13	54	-0.50989	1	1	1	2	54
keratinization	2.36872	7.27274e-17	7.66983e-13	3.19576e-14	37	156	-1.45544	0.0687332	1	0.970485	3	156
rRNA processing	2.3609	1.46439e-20	1.54435e-16	9.65218e-18	46	195	-0.554978	0.417163	1	1	7	195
cellular protein metabolic process	2.35721	5.40394e-13	5.69899e-09	1.54027e-10	28	119	-0.327892	0.835687	1	1	5	119
chemokine-mediated signaling pathway	2.24304	4.15008e-07	0.00437668	6.73335e-05	15	69	-inf	0.0518654	1	0.822516	0	69
cellular response to interleukin-1	2.20181	6.14701e-07	0.00648264	9.67558e-05	15	71	-0.90475	0.589401	1	1	2	71
oxygen binding	2.18833	0.00011968	1	0.012136	9	43	-inf	0.171404	1	1	0	43
generation of precursor metabolites and energy	2.12274	7.60264e-05	0.801775	0.00801775	10	50	-inf	0.113025	1	1	0	50
mitochondrial translational elongation	1.9253	7.70817e-06	0.0812904	0.00104218	15	86	-inf	0.0147726	1	0.42161	0	86
mitochondrial translational termination	1.90862	8.92475e-06	0.0941204	0.00117651	15	87	-inf	0.0147733	1	0.42161	0	87
digestion	1.88395	0.00032028	1	0.0281473	10	59	-inf	0.0755141	1	0.970485	0	59
protein heterodimerization activity	1.8244	8.08727e-22	8.52884e-18	6.09203e-19	74	455	-0.0611633	0.915463	1	1	23	455
serine-type endopeptidase inhibitor activity	1.80908	3.94687e-05	0.416236	0.00447566	14	87	-0.612984	0.629912	1	1	3	87
type I interferon signaling pathway	1.78932	0.000552287	1	0.0455033	10	63	-inf	0.0800045	1	0.970485	0	63
cellular response to tumor necrosis factor	1.77725	8.20361e-06	0.0865153	0.00109513	17	108	-0.924928	0.382154	1	1	3	108
chemotaxis	1.64949	2.70987e-05	0.285782	0.00321104	17	118	-2.63765	0.0217711	1	0.532934	1	118
negative regulation of endopeptidase activity	1.63731	1.78315e-05	0.188051	0.00226567	18	126	-0.410354	0.688021	1	1	5	126
innate immune response	1.6187	9.30505e-14	9.81311e-10	3.0666e-11	55	390	-1.36233	0.00186042	1	0.159511	8	390
neuropeptide signaling pathway	1.5452	0.000481527	1	0.0399857	13	97	-2.35492	0.0647616	1	0.928303	1	97
blood coagulation	1.39631	3.25673e-05	0.343455	0.0037332	22	182	-0.677835	0.314135	1	1	6	182
cytokine activity	1.34875	0.000116331	1	0.0119109	20	171	-3.17286	0.00165664	1	0.151921	1	171
positive regulation of ERK1 and ERK2 cascade	1.25797	0.000384982	1	0.0327421	19	173	-1.18963	0.0861725	1	0.970485	4	173
cell-cell signaling	1.1568	4.93085e-05	0.520007	0.0053609	30	293	-0.949759	0.0474339	1	0.792091	8	293
inflammatory response	0.981269	0.000193812	1	0.0179633	33	364	-1.94087	0.000190321	1	0.0385986	5	364
