## Supplemental Tables for "Aging is associated with a systemic length-driven transcriptome imbalance": ad_fig3_t4_t6_human_long.xlsx

### Sheet: Sheet1
annotation	fold_enrichment_s	pvalue_s	bonferroni_s	benjamini_hochberg_s	in_significant_s	in_background_s	fold_enrichment_l	pvalue_l	bonferroni_l	benjamini_hochberg_l	in_significant_l	in_background_l
inositol 1,4,5-trisphosphate-sensitive calcium-release channel activity	-inf	1	1	1	0	3	4.245	0.000146213	1	0.0335208	3	3
regulation of cellular response to growth factor stimulus	-inf	1	1	1	0	3	4.245	0.000146213	1	0.0335208	3	3
lipoprotein transporter activity	-inf	1	1	1	0	3	4.245	0.000146213	1	0.0335208	3	3
apoptotic process involved in luteolysis	-inf	1	1	1	0	3	4.245	0.000146213	1	0.0335208	3	3
low voltage-gated calcium channel activity	-inf	1	1	1	0	3	4.245	0.000146213	1	0.0335208	3	3
neuron-neuron synaptic transmission	-inf	1	1	1	0	7	3.75957	7.75158e-06	0.0817482	0.00430254	5	7
artery development	-inf	1	1	1	0	7	3.43764	0.000236573	1	0.0422864	4	7
cilium-dependent cell motility	-inf	1	1	1	0	10	3.245	8.13886e-05	0.858324	0.0245235	5	10
cytoskeletal anchoring at plasma membrane	-inf	1	1	1	0	10	3.245	8.13886e-05	0.858324	0.0245235	5	10
actin filament capping	-inf	1	1	1	0	13	3.12952	2.63621e-05	0.278015	0.011584	6	13
voltage-gated sodium channel activity	-inf	0.623307	1	1	0	22	3.10749	5.73032e-08	0.00060432	0.000118944	10	22
calcium-release channel activity	-inf	1	1	1	0	11	3.10749	0.000142732	1	0.0335208	5	11
membrane depolarization during action potential	-inf	0.638419	1	1	0	28	3.02261	5.97401e-09	6.30019e-05	1.57505e-05	12	28
high voltage-gated calcium channel activity	-inf	1	1	1	0	12	2.98196	0.00023407	1	0.0422864	5	12
regulation of embryonic development	-inf	1	1	1	0	12	2.98196	0.00023407	1	0.0422864	5	12
ligand-dependent nuclear receptor binding	-inf	1	1	1	0	20	2.92307	4.13976e-06	0.043658	0.00272862	8	20
neuronal action potential	-inf	0.642709	1	1	0	29	2.84645	1.18866e-07	0.00125356	0.000125356	11	29
regulation of postsynaptic membrane potential	-inf	0.642709	1	1	0	29	2.84645	1.18866e-07	0.00125356	0.000125356	11	29
adult behavior	-inf	0.634545	1	1	0	27	2.81204	5.87119e-07	0.00619176	0.000562887	10	27
ankyrin binding	-inf	1	1	1	0	19	2.80442	3.19219e-05	0.336648	0.0134659	7	19
cytoskeleton-dependent intracellular transport	-inf	1	1	1	0	18	2.66003	0.000227109	1	0.0422864	6	18
R-SMAD binding	-inf	0.623123	1	1	0	21	2.66003	6.71329e-05	0.707983	0.0228382	7	21
protein targeting to plasma membrane	-inf	0.625939	1	1	0	24	2.46739	0.000173886	1	0.0374246	7	24
histone acetylation	-inf	0.628249	1	1	0	25	2.4085	0.000230591	1	0.0422864	7	25
neural tube development	-inf	0.642709	1	1	0	29	2.38702	9.22957e-05	0.973351	0.0270375	8	29
microtubule motor activity	-0.486068	1	1	1	2	61	2.31426	6.76717e-08	0.000713665	0.000118944	16	61
extracellular matrix structural constituent	-inf	0.11829	1	1	0	62	2.2908	8.67892e-08	0.000915279	0.000119781	16	62
post-embryonic development	-0.684613	0.772319	1	1	2	70	2.20318	9.08637e-08	0.000958248	0.000119781	17	70
cellular lipid metabolic process	-0.877258	1	1	1	1	40	2.09299	0.000188701	1	0.0385986	9	40
histone-lysine N-methyltransferase activity	-inf	0.262084	1	1	0	40	2.09299	0.000188701	1	0.0385986	9	40
helicase activity	-inf	0.172658	1	1	0	49	2.08972	3.79519e-05	0.40024	0.0153939	11	49
calcium channel activity	-inf	0.0758765	1	1	0	66	2.00796	6.90832e-06	0.0728552	0.00404751	14	66
odontogenesis of dentin-containing tooth	-0.33669	1	1	1	2	55	1.92307	0.000116686	1	0.0315531	11	55
axon guidance	-2.99827	0.00528514	1	0.28293	1	174	1.84645	1.17477e-10	1.23891e-06	1.23891e-06	33	174
cerebral cortex development	-1.43797	0.525489	1	1	1	59	1.82179	0.000225126	1	0.0422864	11	59
microtubule-based movement	-0.705077	0.773195	1	1	2	71	1.79569	7.53902e-05	0.795065	0.0245235	13	71
thiol-dependent ubiquitin-specific protease activity	-inf	0.0506002	1	1	0	75	1.71662	0.000135182	1	0.0335208	13	75
calmodulin binding	-0.517262	0.480814	1	1	6	187	1.6981	3.3163e-09	3.49737e-05	1.16579e-05	32	187
calcium ion transmembrane transport	-inf	0.00680413	1	0.317506	0	118	1.68428	3.36592e-06	0.035497	0.00236647	20	118
ATPase activity	-0.653362	0.534428	1	1	4	137	1.67053	7.52592e-07	0.00793683	0.000661403	23	137
regulation of ion transmembrane transport	-2.40082	0.0677506	1	1	1	115	1.64743	8.63681e-06	0.0910838	0.00455419	19	115
beta-catenin binding	-inf	0.0524351	1	1	0	79	1.64166	0.000231987	1	0.0422864	13	79
SH3 domain binding	-1.45015	0.181684	1	1	2	119	1.43764	0.000165659	1	0.0363968	17	119
actin filament binding	-1.0684	0.219663	1	1	3	137	1.39489	0.00010499	1	0.0291374	19	137
regulation of small GTPase mediated signal transduction	-inf	0.00312901	1	0.192974	0	137	1.39489	0.00010499	1	0.0291374	19	137
protein autophosphorylation	-2.93037	0.0076789	1	0.344757	1	166	1.39352	2.08465e-05	0.219847	0.00955857	23	166
cytoskeleton organization	-0.812718	0.329428	1	1	4	153	1.37993	5.41401e-05	0.570961	0.0196883	21	153
ubiquitin-dependent protein catabolic process	-1.63215	0.0958191	1	1	2	135	1.33811	0.000260966	1	0.0458691	18	135
actin binding	-1.03646	0.0750684	1	1	6	268	1.30819	1.11528e-06	0.0117618	0.00090475	35	268
extracellular matrix organization	-inf	0.000286638	1	0.0254024	0	187	1.28307	4.97345e-05	0.5245	0.0187321	24	187
protein serine/threonine kinase activity	-3.95621	4.29899e-06	0.0453371	0.000604495	1	338	1.09205	1.08494e-05	0.114418	0.00520083	38	338
cell adhesion	-1.20877	0.00427039	1	0.246096	9	453	1.00659	5.08868e-06	0.0536653	0.00315678	48	453
calcium ion binding	-0.0126449	1	1	1	31	681	0.877881	1.69285e-06	0.0178528	0.0012752	66	681
positive regulation of transcription, DNA-templated	-1.90995	4.2237e-05	0.445431	0.00468875	6	491	0.860007	8.05461e-05	0.849439	0.0245235	47	491
positive regulation of GTPase activity	-0.0484651	1	1	1	25	563	0.835927	4.57319e-05	0.482288	0.0178625	53	563
negative regulation of transcription from RNA polymerase II promoter	-0.55533	0.0649043	1	1	22	704	0.807934	9.45401e-06	0.099702	0.00474771	65	704
ATP binding	-4.45318	4.29225e-26	4.52661e-22	4.1151e-23	3	1431	0.784557	4.4269e-10	4.66861e-06	2.3343e-06	130	1431
positive regulation of transcription from RNA polymerase II promoter	-1.57177	2.01827e-07	0.00212847	3.32573e-05	15	971	0.643598	6.01974e-05	0.634842	0.0211614	80	971
